# A dual MTOR/NAD+ acting gerotherapy

**DOI:** 10.1101/2023.01.16.523975

**Authors:** Jinmei Li, Sandeep Kumar, Kirill Miachin, Nicholas L. Bean, Ornella Halawi, Scott Lee, JiWoong Park, Tanya H. Pierre, Jin-Hui Hor, Shi-Yan Ng, Kelvin J. Wallace, Niklas Rindtorff, Timothy M. Miller, Michael L. Niehoff, Susan A. Farr, Rolf F. Kletzien, Jerry Colca, Steven P. Tanis, Yana Chen, Kristine Griffett, Kyle S. McCommis, Brian N. Finck, Tim R. Peterson

## Abstract

The geroscience hypothesis states that a therapy that prevents the underlying aging process should prevent multiple aging related diseases. The mTOR (mechanistic target of rapamycin)/insulin and NAD+ (nicotinamide adenine dinucleotide) pathways are two of the most validated aging pathways. Yet, it’s largely unclear how they might talk to each other in aging. In genome-wide CRISPRa screening with a novel class of N-O-Methyl-propanamide-containing compounds we named BIOIO-1001, we identified lipid metabolism centering on SIRT3 as a point of intersection of the mTOR/insulin and NAD+ pathways. In vivo testing indicated that BIOIO-1001 reduced high fat, high sugar diet-induced metabolic derangements, inflammation, and fibrosis, each being characteristic of non-alcoholic steatohepatitis (NASH). An unbiased screen of patient datasets suggested a potential link between the anti-inflammatory and anti-fibrotic effects of BIOIO-1001 in NASH models to those in amyotrophic lateral sclerosis (ALS). Directed experiments subsequently determined that BIOIO-1001 was protective in both sporadic and familial ALS models. Both NASH and ALS have no treatments and suffer from a lack of convenient biomarkers to monitor therapeutic efficacy. A potential strength in considering BIOIO-1001 as a therapy is that the blood biomarker that it modulates, namely plasma triglycerides, can be conveniently used to screen patients for responders. More conceptually, to our knowledge BIOIO-1001 is a first therapy that fits the geroscience hypothesis by acting on multiple core aging pathways and that can alleviate multiple conditions after they have set in.

**Brief Summary:** These studies characterize a novel gerotherapy, BIOIO-1001, that identifies lipid metabolism as an intersection of the mTOR and NAD+ pathways.
