## Supplementary material for "A dual MTOR/NAD+ acting gerotherapy": BIOIO-1001-SuppTable2

### Sheet: data_ALS_ge_Fig3A
external_gene_name	avg_HF_sqfat	avg_HF_heart	avg_HF_heart_BIOIO-1001	avg_HF_sqfat_BIOIO-1001	external_gene_name	HF_BIOIO-1001_avg	HF_avg
Cnn1	1.89032	1.82342	7.27095	2.72959	Cnn1	0.281556	0.140144
Tmem79	1.49312	0.107051	0.137128	2.43442	Tmem79	1.65182	0.810764
Trappc6a	16.1582	8.38574	10.9193	22.4417	Trappc6a	22.5334	14.0026
Peg3	161.83	5.31492	7.3756	221.812	Peg3	46.3035	8.68176
Angptl4	779.518	15.065	63.8291	1245.55	Angptl4	248.46	126.183
Inmt	25.3547	14.0942	21.3176	40.8466	Inmt	916.515	440.489
Stxbp2	29.2075	2.4859	3.49591	38.1445	Stxbp2	57.758	43.896
Ndrg1	101.172	24.2203	32.8088	132.699	Ndrg1	10.8675	5.15734
Fgfrl1	337.655	14.9012	19.3898	442.965	Fgfrl1	81.5961	60.2166
Clstn3	51.4189	0.207555	0.501566	81.293	Clstn3	189.573	44.5691
Acaa1b	48.6493	0.650001	0.909801	123.01	Acaa1b	7728.54	1064.9
Chdh	62.8723	0.195376	0.298336	117.175	Chdh	394.231	228.81
Cd300lg	321.93	101.898	174.406	473.544	Cd300lg	22.0956	14.6726
Cpsf4l	1.43544	0.369651	0.514416	1.86904	Cpsf4l	15.1872	12.1077
Noxo1	0.627985	0.159901	0.293535	0.86828	Noxo1	0.921742	0.407059
Hebp2	3.02359	0.378294	0.603959	6.65146	Hebp2	3.23676	0.36349
Tmcc3	174.982	44.2216	67.7803	305.428	Tmcc3	64.9469	18.7872
Vsir	234.338	24.7383	34.0255	308.753	Vsir	8.0905	6.31304
Pcsk4	8.96026	4.20262	5.83679	20.539	Pcsk4	56.5492	39.3041
Adora2a	22.6188	9.34546	24.5274	43.8133	Adora2a	2.66148	1.96109
Acaca	170.499	7.37796	9.5686	263.223	Acaca	82.068	55.0899
Rnf144a	54.2459	11.7352	15.6757	71.0313	Rnf144a	8.26377	2.85832
Klf11	20.8279	9.59111	12.9467	26.6168	Klf11	19.3326	14.0238
Catsper3	0.251222	0.104635	0.13952	0.363341	Catsper3	0.849517	0.176449
Pde1b	19.4137	1.7288	2.43446	25.5107	Pde1b	2.86326	1.52337
Ehhadh	37.5407	9.74359	13.2889	113.457	Ehhadh	17918.8	367.29
Abcg1	82.5084	4.65892	8.08212	116.46	Abcg1	8.87033	6.01273
Pcsk5	18.4443	2.21322	2.78195	27.4295	Pcsk5	29.3366	18.5927
Pcx	1284.06	30.255	45.676	1684.06	Pcx	1433.99	1035.01
Casp8	47.585	5.33599	9.75226	62.6563	Casp8	36.1886	24.8585
Vil1	1.05794	0.242939	0.433799	1.54334	Vil1	0.165724	0.123233
Aldh9a1	75.3415	31.7828	42.1721	94.5676	Aldh9a1	464.671	341.166
Chst1	152.609	2.85048	4.41978	210.349	Chst1	0.224668	0.166526
Sdcbp2	2.65155	0.656835	0.875223	3.85035	Sdcbp2	19.7534	0.332991
Fabp5	312.735	18.3689	36.9521	480.318	Fabp5	32.8871	2.0863
Smad9	0.614815	2.6142	4.00023	1.26889	Smad9	21.2902	4.96962
Bnipl	0.227854	0.116237	0.145596	0.370353	Bnipl	0.379632	0.18232
Svep1	125.975	12.45	15.7883	239.454	Svep1	1.43782	1.01136
Aqp7	244.679	27.6983	65.2898	516.892	Aqp7	15.2691	0.242106
Plin2	730.891	50.9102	80.7966	977.323	Plin2	3288.58	682.422
Cyp4b1	126.383	24.4478	47.3668	270.625	Cyp4b1	14.3794	10.6523
Fbxo44	4.32659	12.6788	16.099	5.83497	Fbxo44	4.76825	3.74928
Aacs	113.805	2.96264	3.84197	177.14	Aacs	283.539	132.119
Ssc4d	2.81172	0.469541	0.693066	4.17645	Ssc4d	4.38984	2.8645
4921507P07Rik	1.33475	0.515526	0.659023	2.34607	4921507P07Rik	0.785239	0.603292
Cidec	4128.8	0.129355	3.29732	5410.22	Cidec	228.578	39.2898
Fgfr2	9.64852	0.246238	0.478933	14.1295	Fgfr2	42.5508	24.5331
Usp11	4.87977	5.91747	8.93244	8.46575	Usp11	1.86535	1.32844
Efnb1	106.612	36.4484	60.795	138.857	Efnb1	29.7418	20.4649
Chrdl1	42.9287	0.221919	0.677199	76.3628	Chrdl1	0.309451	0.150095
G6pdx	352.377	5.20014	6.67859	632.403	G6pdx	6.39728	4.49779
4931406C07Rik	205.644	6.04662	7.68512	390.908	4931406C07Rik	425.285	280.573
Clstn2	5.43482	0.278305	0.419508	8.62206	Clstn2	0.344225	0.174884
Prr5l	11.0377	0.676494	1.04477	21.036	Prr5l	1.70305	1.32241
Mgll	2983.71	205.609	292.931	4231.2	Mgll	1220.17	397.314
Gstt2	33.9174	9.80547	12.3727	47.4045	Gstt2	283.647	60.822
Caskin1	1.20633	0.562878	1.02566	1.82623	Caskin1	0.460275	0.351602
Evpl	7.18146	2.4804	5.99198	13.0805	Evpl	3.03543	1.09958
Chst11	45.4301	4.7062	7.57197	88.8663	Chst11	0.380544	0.242868
Neil2	2.79768	0.618684	0.984664	4.83491	Neil2	1.93349	0.960149
Kiss1r	3.363	0.520549	0.746192	6.9484	Kiss1r	1.53237	1.02803
Scd1	12725.1	8.6854	13.8815	19328	Scd1	20959.3	6729.63
Aspg	0.666024	0.194471	0.290606	1.52018	Aspg	351.269	232.517
Acer2	65.8973	16.4577	29.9268	118.988	Acer2	19.7209	13.8586
Galnt18	19.6022	8.79482	12.6854	26.1284	Galnt18	1.78212	0.626725
Txnip	824.048	328.382	536.643	1430.83	Txnip	203.28	119.033
Rad9b	3.12338	3.23516	4.61602	4.42727	Rad9b	2.92113	2.08343
Susd1	5.08005	0.587475	2.13852	6.53933	Susd1	15.9936	9.66919
Akap12	172.094	44.1868	66.5778	225.753	Akap12	4.20432	2.93278
Irs2	41.6469	8.07595	14.3812	111.672	Irs2	31.2501	13.1561
Wdr45	38.399	20.7242	26.0769	52.7577	Wdr45	65.1807	45.5466
Ppp1r3f	3.4272	3.12357	4.07736	4.77811	Ppp1r3f	1.13002	0.736126
Gbp2b	17.864	8.06137	10.7677	24.2752	Gbp2b	3.98852	2.68116
Btnl9	144.705	53.3064	140.955	273.631	Btnl9	8.94176	6.65074
Gm11992	0.225593	0.402988	0.919326	0.55673	Gm11992	2.03674	1.22385
Cldn5	178.236	12.5666	36.7971	265.42	Cldn5	6.95856	5.33356
Coro2b	57.1894	18.8125	27.485	75.7378	Coro2b	5.1198	2.93628
Enc1	38.6581	6.86558	11.4585	64.5504	Enc1	84.3148	17.35
Fam83g	0.654485	0.487308	0.610143	0.830577	Fam83g	4.14898	2.06771
Lrrn4	0.399285	0.261594	0.69926	1.61429	Lrrn4	1.87191	0.30669
Als2cl	66.8598	31.0318	41.947	96.0235	Als2cl	103.909	58.1911
Ackr2	3.84221	1.09471	1.37255	5.54189	Ackr2	4.03667	2.3426
Irs3	58.5883	0.458289	0.747403	113.488	Irs3	0.23125	0.156679
Flrt1	0.375591	2.17285	2.80858	0.492647	Flrt1	2.31175	1.43766
Cyb5r2	1.84628	4.98005	6.27773	3.04011	Cyb5r2	0.20212	0.153085
Nat8l	123.003	2.62349	4.255	186.502	Nat8l	11.3515	0.212401
Tmem136	4.92873	7.49941	9.83223	11.0161	Tmem136	6.70232	0.766169
Rd3	0.143666	0.138132	0.20432	0.28069	Rd3	2.71654	1.40194
Tdrp	88.7641	3.42463	4.87725	122.345	Tdrp	53.6328	20.8923
Hic2	4.31145	1.92888	2.62412	5.93178	Hic2	3.90372	2.42571
Cyp8b1	0.262813	0.151628	0.223201	0.539877	Cyp8b1	706.833	513.15
Mtcl1	2.84777	5.6795	7.1205	3.81589	Mtcl1	0.992197	0.71864
Sugct	2.44954	0.243386	0.32893	3.55566	Sugct	49.9205	31.6855
Acbd4	180.973	12.3681	15.705	268.433	Acbd4	82.7079	58.9387
Tmem140	9.38092	2.89544	4.39423	14.5842	Tmem140	7.96667	4.67047
St6galnac2	41.3828	14.2518	20.9871	52.4842	St6galnac2	3.98234	1.4072
Gnai1	218.447	1.47296	3.31764	328.422	Gnai1	5.91278	2.00048
Gpr182	37.2664	9.37482	18.9719	62.1312	Gpr182	41.0932	28.0034
Actg2	0.855922	0.80311	1.98756	1.30833	Actg2	0.358233	0.263015
Myl4	41.584	95.6321	310.266	62.8634	Myl4	1.74371	0.975923
Fabp4	13965.6	468.839	884.494	21142.8	Fabp4	446.48	9.03995
Kcnma1	1.50858	0.116533	0.327021	1.92763	Kcnma1	0.411402	0.276988
Slc39a4	0.112517	0.138591	0.207968	0.219741	Slc39a4	66.2384	35.7421
Chadl	2.85057	2.33029	3.09877	3.80537	Chadl	2.43701	1.60701
Gm5560	7.92068	4.93149	6.65655	10.4773	Gm5560	2.54567	1.1824
Frat1	1.73381	0.934427	1.61202	4.68348	Frat1	6.98285	3.34046
H2-Q10	36.1291	0.700723	0.968953	75.9681	H2-Q10	3556.4	2546.85
Nnat	1076.3	2.05444	2.70412	1551.74	Nnat	3.32002	2.27716
Gm1673	2.7634	1.05856	1.95074	6.11417	Gm1673	0.411416	0.19304
Gm15441	1.21175	0.590169	0.793062	2.42051	Gm15441	487.55	1.16692
Cerkl	0.320607	0.184711	0.243005	0.408331	Cerkl	11.497	2.45942
Tgtp2	8.32489	4.28332	9.64425	22.3789	Tgtp2	0.526996	0.321907
Cpt1b	0.529257	7.39129	9.52686	1.08531	Cpt1b	8.93028	0.493042
Gbp4	39.4562	12.2542	22.2688	66.5803	Gbp4	4.56371	3.10587
Gm16984	0.706168	0.350309	0.440692	1.11459	Gm16984	2.36678	1.33213
Gm12996	0.475479	0.557143	0.767519	0.90947	Gm12996	0.369851	0.16892
Tgfbr3l	0.596514	0.582072	1.01409	1.14153	Tgfbr3l	3.41633	2.61155
Gm17111	0.191898	0.143984	0.19663	0.245832	Gm17111	0.26061	0.202023
Cyp4f17	13.9509	2.99888	6.45951	27.2503	Cyp4f17	42.81	13.3658
Cdk3-ps	0.237416	0.158482	0.277744	0.478124	Cdk3-ps	1.04191	0.249
Gm26510	2.36529	0.65506	0.952997	3.54169	Gm26510	0.53336	0.119029
Gm5421	9.51428	37.6051	50.0477	14.2118	Gm5421	0.350406	0.148089
1700109K24Rik	0.173185	0.1089	0.172133	0.225863	1700109K24Rik	0.766667	0.336655
A130051J06Rik	1.22501	0.16498	0.211621	1.89075	A130051J06Rik	0.614259	0.274767
4732463B04Rik	0.198849	0.582286	0.833925	0.406841	4732463B04Rik	22.4832	9.64548
1810044D09Rik	1.59686	1.34333	1.69355	2.34526	1810044D09Rik	3.16988	2.49374
Gm28424	0.581579	0.287384	0.372702	0.771935	Gm28424	0.66482	0.488065
